# The evolutionarily conserved APP-Spastin cooperation regulates endolysosomal homeostasis and apoptotic cell degradation

**DOI:** 10.64898/2026.07.14.738573

**Authors:** Qian Zheng, Fuqiao Liu, Lei Yuan, Zhulin Liu, Haibing Lv, Tong Xiao, Zheng Cui, Qiyuan Zhong, Hui Wang, Qiuyuan Yin, Hui Xiao

## Abstract

Efferocytosis, the recognition, engulfment, and degradation of apoptotic cells by phagocytes, is essential for tissue homeostasis and development, and its failure contributes to chronic inflammation and neurodegeneration. The amyloid precursor protein (APP), a central pathogenic factor in Alzheimer’s disease, retains physiological functions independent of amyloid production that remain poorly understood. Here, we identify a conserved, non-amyloidogenic role for APP in regulating apoptotic cell degradation via the endolysosomal pathway. Using *Drosophila* APPL as a model, structure-function analysis demonstrated that the intracellular internalization domain of APPL, but not its secreted ectodomain, is required for efficient apoptotic cell degradation. Immunoprecipitation coupled with mass spectrometry revealed a physical interaction between APPL and the microtubule severing ATPase Spastin, mediated by the microtubule-interacting and trafficking domain of Spastin. APPL interacts with Spastin on endosomal microtubules and modulates the dynamics of the Spastin-ESCRT-III complex, enabling Spastin to sever microtubules and promote endosomal tubule fission. Loss of APPL disrupts this process, causing aberrant endosomal tubulation and impaired lysosome biogenesis. Furthermore, it compromises the function of residual lysosomes, characterized by reduced acidity, diminished proteolytic activity, and increased lysosomal damage, which ultimately impairs the degradation of engulfed apoptotic cells. Critically, this phenotype is evolutionarily conserved in *C. elegans* and mice. Together, these findings establish a conserved APP-Spastin axis that regulates endolysosomal homeostasis and apoptotic cargo digestion. This reveals a critical non-amyloidogenic function of APP in maintaining tissue homeostasis through efficient efferocytosis, with broad implications for inflammatory and neurodegenerative disorders that warrant further investigation.
