## Supplemental Table 1-6 for "The evolutionarily conserved APP-Spastin cooperation regulates endolysosomal homeostasis and apoptotic cell degradation": Table S2 7.11.xlsx

### Sheet: screened for secretions
phagocytosis (%) for 3 times	S2	rab5	CG17210	CG3505	CG17271	CG11598	CG33126	CG4920	CG17919	CG5392	CG9681	CG1220	CG16712	CG2852	CG8050	CG31619	CG10593
	100	46.54	72.12	50.84	43.64	50.36	80.23	85.78	92.73	73.17	68.92	104.02	74.99	83	77.73	72.76	67.75
	100	38.15	89.87	66.97	65.85	62.33	66.4	84.28	88.31	60.76	91.67	78.96	70.23	93.25	80.72	72.55	84.94
	100	49	94.09	74.06	88.32	79.92	80.06	91.08	117.6	72.04	57.4	60.04	80.61	69.67	76.95	72.39	68.17
