## Supplemental Table 1-6 for "The evolutionarily conserved APP-Spastin cooperation regulates endolysosomal homeostasis and apoptotic cell degradation": Table S4 7.11.xlsx

### Sheet: intermembrane proteins
phagocytosis (%) for 3 times	S2	rab5	CG31787	CG9994	CG42511	CG5977	CG3652	CG8165	CG9853	CG17360	CG12139	CG9834
	100	31.25	42.85	69.29	82.12	85.01	79.9	74.48	40.35	52.21	49.73	64.82
	100	55.67	60.97	82.73	91.14	71.45	80.08	98.92	64.42	86.27	81.13	78.59
	100	40.32	73.96	69.87	64.21	61.4	93.98	107.52	88.03	41.72	58.24	74.5
