## Supplemental Table 1-6 for "The evolutionarily conserved APP-Spastin cooperation regulates endolysosomal homeostasis and apoptotic cell degradation": Table S5.xlsx

### Sheet: Fig S10A
N2/control RNAi
12h	1	1	1	1	1	0	0	0	0	0	0	0	0	0	0
24h	1	2	1	2	1	1	2	1	2	0	0	0	0	0	0
36h	3	3	2	2	2	0	1	1	2	1	2	2	0	2	1
48h	3	5	3	4	2	5	4	4	4	5	4	3	3	3	5
60h	3	1	2	1	2	1	4	2	0	1	0	0	1	2	1
N2/apl-1 RNAi
12h	2	1	1	1	1	1	1	0	0	0	0	0	0	0	0
24h	1	2	1	1	2	1	2	1	3	1	0	2	1	0	2
36h	5	3	3	4	5	3	2	5	4	4	3	5	3	6	5
48h	6	6	8	5	7	5	4	6	6	7	5	6	6	3	5
60h	4	4	5	6	5	1	5	4	3	3	3	3	3	3	2

### Sheet: Fig S10C
N2
comma	11	11	12	9	12	11	9	10	12	9	11	9	11	10	7
1.5 fold	14	12	14	14	12	12	12	11	9	10	10	12	15	12	11
2 fold	13	16	12	12	13	13	12	13	15	15	14	15	14	12	16
2.5 fold	8	8	8	6	7	7	8	7	8	6	7	8	5	9	7
3 fold	1	4	4	6	3	3	0	3	1	2	4	2	2	1	1
4 fold	1	2	3	0	0	0	1	3	0	0	1	1	2	1	0
apl-1(xwh143)
comma	12	13	10	12	12	11	11	9	9	10	11	14	12	10	12
1.5 fold	14	14	11	13	13	14	15	15	12	11	15	14	19	12	11
2 fold	18	22	16	15	18	18	20	16	12	17	12	18	17	11	18
2.5 fold	8	9	6	8	8	8	9	8	7	8	9	8	7	6	6
3 fold	2	3	3	3	2	2	1	3	3	2	2	2	3	1	2
4 fold	1	0	0	0	1	0	0	1	0	0	0	0	1	0	0

### Sheet: Fig S10D
N2
12h	0	0	0	0	0	0	0	0	0	0	0	0	0	0	1
24h	2	2	1	2	2	0	0	0	0	0	0	0	0	0	0
36h	2	1	2	1	3	1	1	2	3	1	1	1	1	3	3
48h	3	3	2	1	3	2	3	3	4	5	3	3	4	1	1
60h	3	3	2	1	3	2	4	4	6	1	4	1	1	5	3
apl-1(xwh143)
12h	0	0	0	1	0	0	3	0	1	0	0	0	1	0	0
24h	7	8	5	5	3	1	0	6	6	3	7	2	8	2	2
36h	7	8	6	5	3	9	3	3	3	7	6	4	4	4	4
48h	8	5	6	11	4	14	3	12	6	4	7	3	7	8	6
60h	5	4	12	33	7	7	8	18	7	24	30	8	5	7	8

### Sheet: Fig S10E
		N2	apl-1(xwh143)
	0-10	0	0
	11-20	0	0
	21-30	8	5
	31-40	13	2
	41-50	8	1
	51-60	0	4
	61-70	0	2
	71-80	0	1
	81-90	1	3
	91-100	0	1
	>100	0	11

### Sheet: Fig S10F
N2
comma	11	11	12	9	12	11	9	10	12	9	11	9	11	10	7
1.5 fold	14	12	14	14	12	12	12	11	9	10	10	12	15	12	11
2 fold	13	16	12	12	13	13	12	13	15	15	14	15	14	12	16
2.5 fold	8	8	8	6	7	7	8	7	8	6	7	8	5	9	7
3 fold	1	4	4	6	3	3	0	3	1	2	4	2	2	1	1
4 fold	1	2	3	0	0	0	1	3	0	0	1	1	2	1	0
apl-1(xwh143)
comma	12	13	10	12	12	11	11	9	9	10	11	14	12	10	12
1.5 fold	14	14	11	13	13	14	15	15	12	11	15	14	19	12	11
2 fold	18	22	16	15	18	18	20	16	12	17	12	18	17	11	18
2.5 fold	8	9	6	8	8	8	9	8	7	8	9	8	7	6	6
3 fold	2	3	3	3	2	2	1	3	3	2	2	2	3	1	2
4 fold	1	0	0	0	1	0	0	1	0	0	0	0	1	0	0
Pced-1apl-1 line 1; apl-1(xwh143)
comma	10	11	8	12	8	9	10	9	14	6	8	10	8	11	13
1.5 fold	8	12	17	11	14	10	12	8	13	11	11	16	11	14	13
2 fold	12	18	14	12	15	14	11	13	16	14	10	14	10	13	14
2.5 fold	11	7	6	6	5	6	7	7	6	7	7	7	7	5	5
3 fold	2	3	1	1	2	2	1	1	3	0	2	2	3	1	1
4 fold	1	1	0	0	0	0	0	0	0	0	1	0	0	1	0
Pced-1apl-1 line 2; apl-1(xwh143)
comma	7	10	16	9	10	11	12	12	11	10	13	9	10	12	11
1.5 fold	7	13	12	17	13	16	12	16	19	13	7	13	12	17	11
2 fold	12	10	12	17	17	12	12	12	19	10	9	13	14	10	12
2.5 fold	8	4	5	5	8	6	7	8	8	4	5	5	8	6	7
3 fold	3	3	2	1	1	1	3	2	2	1	0	1	3	3	2
4 fold	1	0	1	0	0	0	0	0	0	0	0	1	0	0	0
Pced-1apl-1 line 3; apl-1(xwh143)
comma	6	9	11	10	10	7	9	7	11	12	7	10	10	11	11
1.5 fold	9	12	12	15	12	15	8	7	14	13	14	13	11	11	14
2 fold	9	12	8	13	16	13	10	13	10	19	11	13	12	15	15
2.5 fold	5	3	6	8	7	10	8	7	6	3	5	6	7	3	5
3 fold	3	1	1	3	2	1	1	1	3	2	1	1	3	1	3
4 fold	0	1	0	0	0	1	1	0	0	0	0	0	0	0	0

### Sheet: Fig S10G
N2
12h	0	0	0	0	0	0	0	0	0	0	0	0	0	0	1
24h	2	2	1	2	2	0	0	0	0	0	0	0	0	0	0
36h	2	1	2	1	3	1	1	2	3	1	1	1	1	3	3
48h	3	3	2	1	3	2	3	3	4	5	3	3	4	1	1
60h	3	3	2	1	3	2	4	4	6	1	4	1	1	5	3
apl-1(xwh143)
12h	0	0	0	1	0	0	3	0	1	0	0	0	1	0	0
24h	7	8	5	5	3	1	0	6	6	3	7	2	8	2	2
36h	7	8	6	5	3	9	3	3	3	7	6	4	4	4	4
48h	8	5	6	11	4	14	3	12	6	4	7	3	7	8	6
60h	5	4	12	33	7	7	8	18	7	24	30	8	5	7	8
Pced-1apl-1 line 1; apl-1(xwh143)
12h	0	0	2	0	0	0	1	0	0	1	0	1	0	0	0
24h	3	5	2	2	1	1	0	0	0	0	0	0	0	0	0
36h	4	1	0	2	3	1	4	0	2	0	1	0	3	0	4
48h	7	0	4	5	4	5	8	2	1	5	1	0	1	5	0
60h	6	0	4	1	6	1	5	4	2	5	3	5	2	0	6
Pced-1apl-1 line 2; apl-1(xwh143)
12h	1	1	0	1	0	2	0	0	0	1	1	1	0	0	0
24h	0	0	2	1	2	2	0	0	0	0	5	1	0	0	0
36h	1	4	0	1	4	3	6	3	3	4	2	8	2	3	1
48h	2	2	3	4	2	2	0	5	1	3	6	5	3	2	3
60h	2	4	2	1	0	10	0	3	3	2	2	0	2	3	0
Pced-1apl-1 line 3; apl-1(xwh143)
12h	0	0	1	2	2	0	3	0	0	3	1	0	0	1	0
24h	1	0	0	0	1	1	0	0	1	4	0	1	3	1	0
36h	1	0	0	2	2	1	3	3	3	0	1	0	0	6	1
48h	2	7	3	6	6	0	2	2	2	3	5	4	1	2	6
60h	5	6	6	1	4	3	3	2	2	0	2	4	2	1	0

### Sheet: Fig S10K
N2/129.36 RNAi
comma	11	10	7	6	8	9	7	8	9	7	11	6	6	6	10
1.5F	9	10	6	13	6	8	9	11	9	6	8	10	6	7	9
2F	6	4	7	9	11	9	5	7	6	7	7	8	8	9	11
2.5F	0	4	3	3	4	4	5	2	3	4	4	2	7	5	5
3F	1	1	0	0	1	0	0	0	0	0	4	1	0	0	0
4F	0	1	0	0	0	0	0	0	0	1	0	0	1	0	0
N2/spas-1 RNAi
comma	8	9	11	11	10	12	8	8	6	8	10	13	10	10	9
1.5F	9	8	6	9	8	7	12	10	9	9	10	10	6	10	11
2F	10	9	9	7	5	10	12	8	10	8	9	14	10	12	9
2.5F	3	2	2	4	2	5	4	4	2	7	2	3	7	5	4
3F	0	0	0	2	1	3	0	0	2	1	1	1	0	0	1
4F	1	1	0	0	1	0	0	1	1	1	0	0	0	0	0
apl-1/129.36 RNAi
comma	12	7	10	12	6	10	11	9	7	10	11	9	10	6	12
1.5F	7	11	11	13	9	14	15	8	12	11	10	9	13	12	11
2F	10	11	16	15	9	7	12	10	12	7	12	11	17	6	11
2.5F	8	9	4	8	2	8	3	2	6	8	4	8	1	3	6
3F	0	0	3	3	1	2	1	0	0	2	2	2	0	1	2
4F	1	0	0	0	1	0	0	1	0	0	0	0	1	0	0
apl-1/spas-1RNAi
comma	9	16	10	11	7	8	8	8	9	10	11	8	7	6	10
1.5F	9	12	11	8	10	8	12	9	9	10	10	11	11	10	9
2F	9	7	9	10	5	10	8	13	10	6	12	12	7	8	9
2.5F	5	1	4	7	2	5	6	2	3	7	2	5	1	3	3
3F	0	0	0	2	0	0	1	1	0	0	1	0	0	0	2
4F	1	0	0	0	0	0	0	0	1	0	0	0	0	1	1

### Sheet: Fig S10L
N2/129.36 RNAi
12h	0	1	0	0	0	0	1	1	0	0	0	1	0	0	0
24h	0	0	1	1	0	0	0	0	1	0	0	0	1	0	1
36h	4	3	4	1	3	1	2	1	1	2	2	1	3	2	1
48h	3	3	5	4	1	4	5	7	4	1	5	2	2	1	0
60h	1	3	2	4	3	1	4	2	1	4	1	0	0	5	7
N2/spas-1 RNAi
12h	0	0	0	1	0	0	0	0	0	0	1	0	1	1	1
24h	1	0	0	0	0	1	0	0	0	1	0	0	0	0	0
36h	4	1	0	1	3	3	0	2	2	7	1	2	1	3	1
48h	5	4	6	4	6	3	6	9	6	5	5	7	5	4	9
60h	2	7	5	4	3	2	1	1	2	3	2	3	5	3	1
apl-1/129.36 RNAi
12h	1	0	0	0	1	0	0	0	0	1	0	0	0	0	1
24h	0	2	0	1	0	0	0	0	0	1	1	1	0	0	0
36h	2	6	6	3	5	2	5	5	1	1	3	2	1	2	2
48h	7	6	11	4	6	8	6	6	4	4	7	5	6	6	7
60h	2	4	5	2	2	3	2	3	2	7	4	1	4	3	5
apl-1/spas-1 RNAi
12h	0	0	0	1	0	0	0	0	1	1	0	0	0	1	0
24h	0	1	0	1	1	0	0	1	0	0	1	1	1	1	0
36h	2	0	5	3	3	2	2	2	3	1	3	3	4	2	5
48h	5	9	6	5	6	10	6	3	6	8	7	4	6	7	4
60h	8	5	4	5	2	2	5	6	4	3	5	2	1	1	1
