## Supplemental Table 1-6 for "The evolutionarily conserved APP-Spastin cooperation regulates endolysosomal homeostasis and apoptotic cell degradation": Table S6 key resource.xlsx

### Sheet: Sheet1
REAGENT or RESOURCE	SOURCE	IDENTIFIER
Antibodies
Rabbit monoclonal anti-HA-Tag (C29F4)	Cell Signaling Technology	Cat#3724; RRID: AB_1549585
Rabbit monoclonal anti-V5-Tag	Beyotime	Cat #AZ050
Mouse monoclonal anti-FLAGⓇ M2 Antibody	Sigma-Aldrich	Cat#F1804; RRID: AB_262044
Rabbit polyclonal anti-Cleaved Drosophila Dcp-1 (Asp215)	Cell Signaling Technology	Cat #9578
Rabbit polyclonal anti-Crq	This paper	N/A
Mouse polyclonal anti-APPL	This paper	N/A
APP Antibody	Cell Signaling Technology	Cat #2452
F4/80 (D2S9R) XP® Rabbit Monoclonal Antibody	Cell Signaling Technology	Cat #25514
Perxidase-conjugated AffiniPure Goat Anti-Rabbit IgG(H+L)	Jackson ImmunoResearch	Cat#111-035-003; RRID: AB_2313567
Perxidase-conjugated AffiniPure Goat Anti-Mouse IgG(H+L)	Jackson ImmunoResearch	Cat#115-035-003; RRID: AB_10015289
Bacterial and virus strains
DH5α	TaKaRa	Cat#9057
BL21	TaKaRa	Cat#9126
BL21 (DE3)	Solarbio	Cat#C1400
Y2HGold	Clontech	Cat#630498
THY.AP4	This paper	N/A
S. aureus strain RN4220	This paper	N/A
Chemicals, peptides, and recombinant proteins
TRIzol Reagent	Invitrogen	Cat#15596026
CellTracker™ Red CMTPX	Thermofisher	Cat#C34552
CellTracker™ Blue CMAC	Thermofisher	Cat#C2110
Magic Red	Immunochemistry	Cat# ICT-937
LysoTacker Red	Invitrogen	Cat#L12492
Actinomycin D	MCE	Cat#HY-17559
FITC	MCE	Cat#HY-66019
Puromycin	Sigma-Aldrich	Cat#540411
Critical commercial assays
Annexin V apoptosis kit	Invitrogen	Cat#V13241
Hoechst 33342	Thermo Scientific	Cat#H3570
Pierce™ Anti-HA Magnetic Beads	Thermo Scientific	Cat#88837
Anti-FLAGⓇ M2 magnetic beads	Sigma-Aldrich	Cat#M8823
BeyoMag™ Anti-V5 Magnetic Beads	Beyotime	Cat#P-2141
HA-Tag (C29F4) Rabbit mAb (Magnetic Bead Conjugate)	Cell Signaling Technology	Cat#11846
HiScript® III RT SuperMix for qPCR (+ gDNA wiper)	Vazyme	Cat#R323
ChamQTM Universal SYBR® qPCR Master Mix	Vazyme	Cat#Q711
Experimental models: Cell lines and animals
Human: HEK293T cells	FuHeng Cell Center	Cat#FH0244
Human: Jurkat Clone E6-1 cells	YiZeFeng Biotechnology Co., LTD	Cat#YCL-0374
Mouse: RAW264.7 cells	YiZeFeng Biotechnology Co., LTD	Cat#YCL-0337
Human: HEK293TN cells	This paper	N/A
Drosophila: S2 cells	This paper	N/A
Drosophila: S2 cells (applko)	This paper	N/A
D. elanogaster: w1118 (WT)	This paper	N/A
D. elanogaster: THU2882	Bloomington Drosophila Stock Center	N/A
D. elanogaster: BDSC#25041: crq-GAL4, Chr2	TsingHua Fly Center	N/A
D. elanogaster: BDSC#51323: vasa–cas9	Bloomington Drosophila Stock Center	N/A
D. elanogaster: applko	This paper	N/A
Mus musculus: C57BL/6	This paper	N/A
Mus musculus: BALB/c	This paper	N/A
Mus musculus: C57BL/6 Appl-KO	Cyagen Biosciences	Cyagen Biosciences
C. elegans: N2 (WT)	This paper	N/A
C. elegans: apl-1 (xwh88)	This paper	N/A
C. elegans: Pced-1 apl-1; apl-1 line-1	This paper	N/A
C. elegans: Pced-1 apl-1; apl-1 line-2	This paper	N/A
C. elegans: Pced-1 apl-1; apl-1 line-3	This paper	N/A
Software and algorithms
SMART	EMBL	https://smart.embl.de/
ImageJ	NIH	https://imagej.net/ij/download.html
FIJI	NIH	https://fiji.sc/
MEGA 12	MEGA	https://www.megasoftware.net/
GraphPad Prism 8	GraphPad Software	https://graphpad-prism.software.informer.com/8.0/#google_vignette
Pymol	DeLano Scientific LLC	https://pymol.org/
AlphaFold3	Google	https://alphafoldserver.com/
CytExpert	BECKMAN	https://www.mybeckman.cn/flow-cytometry/research-flow-cytometers/cytoflex/software
